# Deciphering single-cell heterogeneity and cellular ecosystem dynamics during prostate cancer progression

**DOI:** 10.1101/2024.12.18.629070

**Authors:** Faming Zhao, Jianming Zeng, Canping Chen, Xiaofan Zhao, Tingting Zhang, George V. Thomas, Rosalie C. Sears, Joshi J. Alumkal, Amy E. Moran, Gordon B. Mills, Peter S. Nelson, Zheng Xia

## Abstract

Prostate cancer (PC) progresses from benign epithelium through pre-malignant lesions, localized tumors, metastatic dissemination, and castration-resistant stages, with some cases exhibiting phenotype plasticity under therapeutic pressure. However, high-resolution insights into how cell phenotypes evolve across successive stages of PC remain limited. Here, we present the Prostate Cancer Cell Atlas (PCCAT) by integrating ∼710,000 single cells from 197 human samples covering a spectrum of tumor stages. This comprehensive analysis dissects the cellular landscape and characterizes key cell types and molecular features that associate with PC progression and prognosis. In malignant cells, we highlight a distinctive profile denoted by high Major Histocompatibility Complex (MHC) expression, low Androgen Receptor (AR) activity, and enhanced stemness programs associated with enzalutamide resistance. Moreover, we reveal several cell states strongly correlated with PC progression and adverse prognosis, including lineage plasticity-like malignant cells (LPCs), neuroendocrine tumor cells, pericytes, and matrix cancer-associated fibroblasts (mCAFs). Furthermore, we uncover shared cell states that underpin the immune suppressive tumor microenvironment in advanced PC, including activated regulatory T cells, exhausted CD8+ T cells, and SPP1-expressing macrophages. Lastly, we pinpoint a spatial niche composed of mCAFs and SPP1-expressing macrophages localized near the tumor boundary in aggressive PC, which correlates with poor prognosis. Overall, our work provides a valuable resource and offers deeper insights into the diverse cell states, dynamics, and functional characteristics involved in PC progression at single-cell resolution.
