## Supplementary material for "Deciphering single-cell heterogeneity and cellular ecosystem dynamics during prostate cancer progression": TableS1

### Sheet: Table S1-1 Datasets
Table S1-1. Cohorts and donors metadata of the scRNA-seq core meta-atlas
Study ID	Year	Species	Core_or_extension	Technology	N donors	N samples	Sample type	Data accession number	Reference_genome	PMID	Doi
CellRep.Henry	2018	Human	Core	10X3’ V2 (FACS)	3	6	Normal	GSE117403	GRCh38	30566875	10.1016/j.celrep.2018.11.086
Elife.Crowley	2020	Human	Core	10X3’ V2	3	3	BPH	GSE150692	GRCh38	32915138	10.7554/eLife.59465
CommunBiol.Dong	2020	Human	Core	10X3’ V2	6	6	CRPC + CRPC-NE	GSE137829	GRCh38	33328604	10.1038/s42003-020-01476-1
MolCancer.Ma	2020	Human	Core	10X3’	2	2	Pri	GSE157703	GRCh38	33032611	10.1186/s12943-020-01264-9
Science.Karthaus	2020	Human	Core	10X3’ V2/V3 (FACS)	8	8	Normal	SCP864	GRCh38	32355025	10.1126/science.aay0267
JPathol.Joseph	2021	Human	Core	10X3’ V2 (FACS)	6	13	BPH	GSE172357	GRCh38	34173975	10.1002/path.5751
NatMed.He	2021	Human	Core	Smart-seq2 (FACS)	14	15	mCRPC	SCP1244/phs001988.v1.p1	GRCh37	33664492	10.1038/s41591-021-01244-6
CancerCell.Kfoury	2021	Human	Core	10X3’ V2 (FACS)	9	9	mCRPC	GSE143791	GRCh37	34719426	10.1016/j.ccell.2021.09.005
CellRep.Tuong	2021	Human	Core	10X3’ V2	10	20	Adj + Pri	EGAS00001005787	NA	34936871	10.1016/j.celrep.2021.110132
NatCellBiol.Chen.Batch1	2021	Human	Core	10X3′	13	13	Pri and mLN	GSE141445	hg38	33420488	10.1038/s41556-020-00613-6
NatCellBiol.Chen.Batch2	2021	Human	Core	BD Rhapsody	1	3	Pri, mLN and LN	www.pradcellatlas.com	hg38	33420488	10.1038/s41556-020-00613-6
NatCellBiol.Chen.Batch3	2021	Human	Core	BD Rhapsody	8	11	CRPC, Pri and Normal	www.pradcellatlas.com	hg38	33420488	10.1038/s41556-020-00613-6
Science.Conde	2022	Human	Core	10X3’ V3	2	2	Normal	https://www.tissueimmunecellatlas.org/	GRCh38	35549406	10.1126/science.abl5197
JPathol.Joseph	2022	Human	Core	10X3’ V2 (FACS)	1	2	Normal	GSE179312	GRCh38	34928497	10.1002/path.5857
NatCommun.Wong	2022	Human	Core	10x5' (FACS)	7	14	ICC and IDC	GSE185344	GRCh38	36229464	10.1038/s41467-022-33780-1
NatCommun.Song	2022	Human	Core	Seq-Well	8	12	Adj and Pri	GSE176031	hg19	35013146	10.1016/j.eururo.2021.12.039
Science.Chan	2022	Human	Core	10X3’ V3	13	14	mCRPC and NEPC	GSE210358	hg38	35981096	10.1126/science.abn0478
iScience.Wang	2022	Human	Core	10X3’/Drop-seq	4	4	mLN and NEPC	PRJCA006191	GRCh38	35789834	10.1016/j.isci.2022.104576
NatCommun.Hirz	2023	Human	Core	10X3’ V2	25	40	Normal, Adj and Pri	GSE181294	GRCh37	36750562	10.1038/s41467-023-36325-2
Sum					143	197
Table S1-2. Metadata of independent scRNA-seq validation cohorts
Study ID	Year	Species	Core_or_extension	Technology	N donors	N samples	Sample type	Data accession number	Reference_genome	PMID	Doi
EurUrol.Cheng	2022	Human	Extension	10X3’ V2 (Epi+ FACS filtered)	6	11	Adj, Pri, CRPC, mCRPC and NEPC	PRJNA699369	GRCh38	35058087	10.1016/j.eururo.2021.12.039
JExpMed.Masetti	2022	Human	Extension	10X3’ V2 (CD45 + FACS filtered)	3	6	Adj amd Pri	GSE153892	GRCh38	34919143	10.1084/jem.20210564
Table S1-3. Metadata of stRNA-seq validation datasets
Study ID	Year	Species	Core_or_extension	Technology	N donors	N samples	Sample type	Data accession number	Reference_genome	PMID	Doi
IntJMolSci.Watanabe	2023	Human	Extension	10X Visium	1	1	de novo NEPC coexisting HSPC (FFPE)	GSE230282	GRCh38	37240308	10.3390/ijms24108955
10X dataset (Invasive leading edge)	2021	Human	Extension	10X Visium	1	1	Pri	https://www.10xgenomics.com/resources/datasets	GRCh38	NA	NA
10X dataset (Tumor section)	2021	Human	Extension	10X Visium	1	1	Pri	https://www.10xgenomics.com/resources/datasets	GRCh38	NA	NA
10X dataset (Adjacent section)	2022	Human	Extension	10X Visium	1	1	Adj	https://www.10xgenomics.com/resources/datasets	GRCh38	NA	NA
NatCommun.Hirz_Spatial	2023	Human	Extension	Slide-seq V2	10	12	Normal, Adj and Pri	GSE181294	GRCh37	36750562	10.1038/s41467-023-36325-2
Table S1-4. Published bulk transcriptomic cohorts used in this study
Study ID	Year	Species	Total samples	Data accession number	PMID	Survival endpoints (N)
TCGA PRAD	2015	Human	551	https://xenabrowser.net/datapages/	26544944	PFS (499), BCR (464)
ICGC PRAD	NA	Human	118	https://dcc.icgc.org/	Not available	BCR (105)
CPGEA	2020	Human	136	http://www.cpgea.com	32238934	BCR (120)
MSKCC	2010	Human	150	GSE21034	20579941	BCR (140)
CamCap	2015	Human	94	GSE70769	26501111	BCR (92)
GSE54460	2014	Human	106	GSE54460	24713434	BCR (106)
GSE116918	2018	Human	248	GSE116918	29045551	BCR (248)
SU2C	2015; 2019	Human	328	https://www.cbioportal.org/datasets	26000489; 31061129	OS (106)
MCTP	2012	Human	94	http://www.cpgea.com	22722839	OS (31)
WCDT	2018	Human	119	http://www.cpgea.com	30033370	OS (64)
PCaProfiler	2021	Human	1223	ttps://www.pcaprofiler.com	34857732	NA
Joshi.PNAS	2020	Human	34	https://www.pnas.org/doi/10.1073/pnas.1922207117#supplementary-materials	32424106	NA
SciTranslMed.Subudhi	2020	Human	18	https://www.science.org/doi/10.1126/scitranslmed.aaz3577#abstract	32238575	OS (18)
NatMed.Liu	2019	Human	121	https://pmc.ncbi.nlm.nih.gov/articles/instance/6900205/bin/41591_2019_654_MOESM3_ESM.txt	31792460	OS and PFS (121)
NatMed.Motzer	2020	Human	726	https://www.nature.com/articles/s41591-020-1044-8	32895571	NA
CancerCell.Gide	2019	Human	73	PRJEB23709	30753825	OS and PFS (73)
BrJCancer.Rose	2021	Human	90	GSE176307	34294892	PFS (88)
NatMed.Kim	2018	Human	61	PRJEB25780	30013197	NA
GSE147876	2021	Human (cell lines)	36	GSE147876	34145028	Not applicable
GSE99381	2017	Human (cell lines)	8	GSE99381	29017058	Not applicable
GSE175975	2022	Human (cell lines)	30	GSE175975	36065066	Not applicable
GSE147250	2020	Human (cell lines)	6	GSE147250	32460015	Not applicable
GSE150807	2020	Human (cell lines)	6	GSE150807	33255236	Not applicable
GSE151083	2020	Human (cell lines)	6	GSE151083	33255236	Not applicable
GSE78201	2016	Human (cell lines)	48	GSE78201	27036029	Not applicable
PFS, progression-free survival; BCR, biochemical recurrence; OS, overall survival; N, numbers.

### Sheet: Table S1-2 Patients
Table S1. Metadata for cohorts and donors
Donor_ID	Study_ID	Tissue_Type	Age	PSA prior to surgery (ng/ml)	Gleason	The TNM stage at diagnosis of Pca	pretreatment_ADT	First-line therapy	Core_or_extension
D17	CellRep.Henry.2018	Normal	31	NA	Normal	NA	NA	NA	Core
D27	CellRep.Henry.2018	Normal	29	NA	Normal	NA	NA	NA	Core
D35	CellRep.Henry.2018	Normal	29	NA	Normal	NA	NA	NA	Core
GSM4089151	CommunBiol.Dong.2020	CRPC	82	8.88	CRPC	cT2cN0M0	TRUE	Goserelin, bicalutamide	Core
GSM4089152	CommunBiol.Dong.2020	CRPC-NE	82	56.53	CRPC-NE	cT3bN1M0	TRUE	Goserelin, bicalutamide	Core
GSM4089153	CommunBiol.Dong.2020	CRPC	86	55.16	CRPC	cT2cN0M0	TRUE	Goserelin, bicalutamide	Core
GSM4089154	CommunBiol.Dong.2020	CRPC	78	>149	CRPC	cT4N0M0	TRUE	Bilateral orchidectomy, bicalutamide	Core
GSM4711414	CommunBiol.Dong.2020	CRPC-NE	65	15.6	CRPC-NE	cT3bN1M1a	TRUE	Bilateral orchidectomy, bicalutamide	Core
GSM4711415	CommunBiol.Dong.2020	CRPC-NE	70	72.72	CRPC-NE	cT4N1M1	TRUE	Docetaxel	Core
PRAD153.Primary	NatCellBiol.Chen.2021.Batch1	Primary	81	79.44	4+4=8	T4N1M0	FALSE	NA	Core
PRAD154.Primary	NatCellBiol.Chen.2021.Batch1	Primary	75	18.51	5+4=9	T4N0M0	FALSE	NA	Core
PRAD155.Primary	NatCellBiol.Chen.2021.Batch1	Primary	61	7.05	4+5=9	T3aN0M0	FALSE	NA	Core
PRAD156.Primary	NatCellBiol.Chen.2021.Batch1	Primary	72	22.57	4+3=7	T3aN0M0	FALSE	NA	Core
PRAD159.Primary	NatCellBiol.Chen.2021.Batch1	Primary	77	10.5	4+4=8	T2cN0M0	FALSE	NA	Core
PRAD162.Primary	NatCellBiol.Chen.2021.Batch1	Primary	61	336	4+3=7	T2cN1M0	FALSE	NA	Core
PRAD171.Primary	NatCellBiol.Chen.2021.Batch1	Primary	79	16	4+5=9	T2cN1M1b	FALSE	NA	Core
PRAD172.Primary	NatCellBiol.Chen.2021.Batch1	Primary	79	16	4+5=9	T2cN1M1b	FALSE	NA	Core
LNM173.LN	NatCellBiol.Chen.2021.Batch1	mLN	80	20	LNMets	T2cN0M0	TRUE	NA	Core
PRAD174.Primary	NatCellBiol.Chen.2021.Batch1	Primary	76	81.09	4+3=7	T2cN0M0	FALSE	NA	Core
PRAD175.Primary	NatCellBiol.Chen.2021.Batch1	Primary	72	19	4+5=9	T3aN0M1b	FALSE	NA	Core
PRAD176.Primary	NatCellBiol.Chen.2021.Batch1	Primary	71	51	4+3=7	T3aN0M0	FALSE	NA	Core
PRAD177.Primary	NatCellBiol.Chen.2021.Batch1	Primary	68	14	4+4=8	T2bN0M1a	FALSE	NA	Core
SC001H	NatCellBiol.Chen.2021.Batch2	Primary/mLN/LN	64	106.794	4+5	T2bN0M0	FALSE	NA	Core
SC002C	NatCellBiol.Chen.2021.Batch3	CRPC	78	88.26	CRPC	NA	NA	NA	Core
SC003C	NatCellBiol.Chen.2021.Batch3	CRPC	72	2.08	CRPC	NA	NA	NA	Core
SC004C	NatCellBiol.Chen.2021.Batch3	CRPC	73	37.67	CRPC	NA	NA	NA	Core
SC005C	NatCellBiol.Chen.2021.Batch3	CRPC	71	5.433	CRPC	NA	NA	NA	Core
SC006C	NatCellBiol.Chen.2021.Batch3	CRPC	71	807.38	CRPC	NA	NA	NA	Core
SC007B	NatCellBiol.Chen.2021.Batch3	Primary	77	2.795	NA	NA	NA	NA	Core
SC008B	NatCellBiol.Chen.2021.Batch3	Primary	68	0.004	3+3=6	NA	NA	NA	Core
SC009B	NatCellBiol.Chen.2021.Batch3	Normal	55	1.092	Normal	NA	NA	NA	Core
D11	CellRep.Tuong.2021	Primary/Adjacent	68	4.7	3+3=6	NA	NA	NA	Core
D12	CellRep.Tuong.2021	Primary/Adjacent	67	6.35	3+4=7	NA	NA	NA	Core
D13	CellRep.Tuong.2021	Primary/Adjacent	64	3.5	3+3=6	NA	NA	NA	Core
D14	CellRep.Tuong.2021	Primary/Adjacent	50	3.7	4+3=7	NA	NA	NA	Core
D15	CellRep.Tuong.2021	Primary/Adjacent	67	22.2	4+3=7	NA	NA	NA	Core
D4	CellRep.Tuong.2021	Primary/Adjacent	58	9.9	3+4=7	NA	NA	NA	Core
D5	CellRep.Tuong.2021	Primary/Adjacent	71	16.5	3+4=7	NA	NA	NA	Core
D6	CellRep.Tuong.2021	Primary/Adjacent	72	7.3	3+4=7	NA	NA	NA	Core
D7	CellRep.Tuong.2021	Primary/Adjacent	74	149	5+4=9	NA	NA	NA	Core
D9	CellRep.Tuong.2021	Primary/Adjacent	70	8.7	3+3=6	NA	NA	NA	Core
01115655	NatMed.He.2021	mCRPC/mLN	NA	NA	NA	NA	TRUE	Enzalutamide, Sipuleucel-T	Core
01115666	NatMed.He.2021	mCRPC/mLN	NA	NA	NA	NA	TRUE	Sipuleucel-T	Core
01115680	NatMed.He.2021	mCRPC/mLN	NA	NA	NA	NA	TRUE	NA	Core
01115681	NatMed.He.2021	mCRPC/mLN	NA	NA	NA	NA	TRUE	Enzalutamide	Core
9171111	NatMed.He.2021	mCRPC/mLN	NA	NA	NA	NA	TRUE	Enzalutamide, Abiraterone, Taxane, Platinum	Core
09171123	NatMed.He.2021	mCRPC/mLN	NA	NA	NA	NA	TRUE	Enzalutamide, Taxane	Core
09171136	NatMed.He.2021	mCRPC/mLN	NA	NA	NA	NA	TRUE	Enzalutamide, Sipuleucel-T	Core
09171139	NatMed.He.2021	mCRPC/mLN	NA	NA	NA	NA	TRUE	Enzalutamide, Abiraterone	Core
09171135	NatMed.He.2021	mCRPC/mLiver	NA	NA	NA	NA	TRUE	Platinum	Core
01115149	NatMed.He.2021	mCRPC/mBone	NA	NA	NA	NA	TRUE	Enzalutamide	Core
01115578	NatMed.He.2021	mCRPC/mBone	NA	NA	NA	NA	TRUE	Abiraterone	Core
01115665	NatMed.He.2021	mCRPC/mBone	NA	NA	NA	NA	TRUE	NA	Core
09171144	NatMed.He.2021	mCRPC/mBone	NA	NA	NA	NA	TRUE	Enzalutamide, Abiraterone, Taxane	Core
09171146	NatMed.He.2021	mCRPC/mBone	NA	NA	NA	NA	TRUE	Enzalutamide, Abiraterone	Core
BMET1	CancerCell.Kfoury.2021	mCRPC/mBone	73	227.5	mCRPC	NA	TRUE	GnRH agonist, abiraterone (9 months), docetaxel (5 cycles)	Core
BMET2	CancerCell.Kfoury.2021	mCRPC/mBone	68	108.9	mCRPC	NA	TRUE	2 days bicalutamide (antiandrogen; newly-initiated therapy)	Core
BMET3	CancerCell.Kfoury.2021	mCRPC/mBone	73	0.12	mCRPC	NA	TRUE	GnRH agonist (ongoing PSA response)	Core
BMET5	CancerCell.Kfoury.2021	mCRPC/mBone	78	23.3	mCRPC	NA	TRUE	GnRH agonist, abiraterone (3 months)	Core
BMET6	CancerCell.Kfoury.2021	mCRPC/mBone	69	42.8	mCRPC	NA	TRUE	GnRH agonist, abiraterone (17 mo), docetaxel (4 cycles)	Core
BMET7	CancerCell.Kfoury.2021	mCRPC/mBone	81	12.5	mCRPC	NA	TRUE	GnRH agonist (ongoing PSA response)	Core
BMET8	CancerCell.Kfoury.2021	mCRPC/mBone	74	0.47	mCRPC	NA	TRUE	GnRH agonist, abiraterone (9 mo; ongoing PSA response)	Core
BMET10	CancerCell.Kfoury.2021	mCRPC/mBone	65	91.7	mCRPC	NA	TRUE	GnRH agonist, abiraterone (39 mo), radium-223	Core
BMET11	CancerCell.Kfoury.2021	mCRPC/mBone	68	48.4	mCRPC	NA	TRUE	GnRH agonist, docetaxel (6 cycles), abiraterone (5 mo), radium-223, pembrolizumab (deficient mismatch repair by IHC)	Core
GSM4773521	MolCancer.Ma.2020	Primary	NA	NA	3+3=6	NA	NA	NA	Core
GSM4773522	MolCancer.Ma.2020	Primary	NA	NA	3+4=7	NA	NA	NA	Core
GSM4556600	Elife.Crowley.2020	BPH	70		BPH				Core
GSM4556601	Elife.Crowley.2020	BPH	68		BPH				Core
GSM4556602	Elife.Crowley.2020	Adjacent	63		Adjacent				Core
HP1	NatCommun.Hirz.2023	Normal	72	NA	Normal	NA	NA	NA	Core
HP2	NatCommun.Hirz.2023	Normal	73	NA	Normal	NA	NA	NA	Core
HP3	NatCommun.Hirz.2023	Normal	55	NA	Normal	NA	NA	NA	Core
HP4	NatCommun.Hirz.2023	Normal	72	NA	Normal	NA	NA	NA	Core
HP0	NatCommun.Hirz.2023	Normal	59	NA	Normal	NA	NA	NA	Core
PCA21	NatCommun.Hirz.2023	Primary/Adjacent	73	NA	3+4=7	low_grade	NA	NA	Core
PCA2	NatCommun.Hirz.2023	Primary	57	NA	3+4=7	low_grade	NA	NA	Core
PCA3	NatCommun.Hirz.2023	Primary/Adjacent	69	NA	3+4=7	low_grade	NA	NA	Core
PCA4	NatCommun.Hirz.2023	Primary/Adjacent	71	NA	4+5=9	high_grade	NA	NA	Core
PCA5	NatCommun.Hirz.2023	Primary/Adjacent	68	NA	4+3=7	low_grade	NA	NA	Core
PCA6	NatCommun.Hirz.2023	Primary/Adjacent	57	NA	3+5=8	high_grade	NA	NA	Core
PCA7	NatCommun.Hirz.2023	Primary	53	NA	5+5=10	high_grade	NA	NA	Core
PCA8	NatCommun.Hirz.2023	Primary	66	NA	4+4=8	high_grade	NA	NA	Core
PCA9	NatCommun.Hirz.2023	Primary/Adjacent	65	NA	4+3=7	low_grade	NA	NA	Core
PCA10	NatCommun.Hirz.2023	Primary	46	NA	3+3=6	low_grade	NA	NA	Core
PCA11	NatCommun.Hirz.2023	Primary/Adjacent	71	NA	3+4=7	low_grade	NA	NA	Core
PCA12	NatCommun.Hirz.2023	Primary/Adjacent	54	NA	3+3=6	low_grade	NA	NA	Core
PCA15	NatCommun.Hirz.2023	Primary/Adjacent	71	NA	4+4=8	high_grade	NA	NA	Core
PCA16	NatCommun.Hirz.2023	Primary	61	NA	4+5=9	high_grade	NA	NA	Core
PCA17	NatCommun.Hirz.2023	Primary/Adjacent	65	NA	3+3=6	low_grade	NA	NA	Core
PCA18	NatCommun.Hirz.2023	Primary/Adjacent	59	NA	3+3=6	low_grade	NA	NA	Core
PCA19	NatCommun.Hirz.2023	Primary/Adjacent	59	NA	5+3=8	high_grade	NA	NA	Core
PCA20	NatCommun.Hirz.2023	Primary/Adjacent	61	NA	3+4=7	low_grade	NA	NA	Core
PCA22	NatCommun.Hirz.2023	Primary/Adjacent	63	NA	4+5=9	high_grade	NA	NA	Core
PCA24	NatCommun.Hirz.2023	Adjacent	61	NA	3+3=6 (Adjacent))	low_grade	NA	NA	Core
P1	iScience.Wang.2022	mHSPC	66	8.63	4+5=9	cT3bN1M1b	NA	NO	Core
P2	iScience.Wang.2022	mHSPC-NE	65	6.39	4+5=9	cT1cNxMx	NA	NO	Core
P3	iScience.Wang.2022	mCRPC-NE	73	71.64	mCRPC	cT3bN1M0	NA	YES	Core
P6	iScience.Wang.2022	mCRPC-NE	43	147.71	mCRPC	cT3bN1M1b	NA	YES	Core
P4_Song	NatCommun.Song.2022	Primary	NA	7.6	4+5=9	NA	NA	NA	Core
P5_Song	NatCommun.Song.2022	Primary	NA	19.6	3+4=7	NA	NA	NA	Core
P6_Song	NatCommun.Song.2022	Primary	NA	16.5	4+4=8	NA	NA	NA	Core
P7_Song	NatCommun.Song.2022	Primary	NA	4.1	3+4=7	NA	NA	NA	Core
P8_Song	NatCommun.Song.2022	Primary	NA	5.2	4+4=8	NA	NA	NA	Core
P9_Song	NatCommun.Song.2022	Primary/Adjacent	NA	7.7	3+4=7	NA	NA	NA	Core
P10_Song	NatCommun.Song.2022	Primary/Adjacent	NA	7.8	3+4=7	NA	NA	NA	Core
P11_Song	NatCommun.Song.2022	Primary/Adjacent	NA	3.89	3+4=7	NA	NA	NA	Core
TSP8	Science.Conde.2022	Normal	NA		Normal				Core
TSP14	Science.Conde.2022	Normal	NA		Normal				Core
D124	JPathol.Joseph.2022	Normal	18		Normal				Core
BPH283	JPathol.Joseph.2021	BPH	81		BPH				Core
BPH327	JPathol.Joseph.2021	BPH	74		BPH				Core
BPH340	JPathol.Joseph.2021	BPH	72		BPH				Core
BPH389	JPathol.Joseph.2021	BPH	67		BPH				Core
BPH511	JPathol.Joseph.2021	BPH	73		BPH				Core
BPH556	JPathol.Joseph.2021	BPH	71		BPH				Core
HMP13	Science.Chan.2022	mCRPC	NA	0.71	mCRPC	NA	NA	Lupron, Bicalutamide, Enzalutamide, Abiraterone/Cabazitaxel, Ipilumimab/Nivolumab	Core
HMP20	Science.Chan.2022	mCRPC	NA	1.35	mCRPC	NA	NA	Lupron, Abiraterone	Core
HMP19	Science.Chan.2022	mCRPC	NA	1419.66	mCRPC	NA	NA	Nilandron, Ketoconazole, Lupron, Abiraterone/Cabazitaxel, Enzalutamide	Core
HMP08	Science.Chan.2022	mCRPC	NA	<0.05	mCRPC	NA	NA	Degarelix, Enzalutamide, Darolutamide	Core
HMP16	Science.Chan.2022	mCRPC-NE	NA	34.8	mCRPC-NE	NA	NA	Bicalutamide, Lupron, Abiraterone, Radium-223, Enzalutamide, Docetaxel/Carboplatin	Core
HMP05	Science.Chan.2022	mCRPC	NA	0.15	mCRPC	NA	NA	Bicalutamide, Degarelix, Abiraterone	Core
HMP04	Science.Chan.2022	mCRPC-NE	NA	0.1	mCRPC-NE	NA	NA	Bicalutamide, Lupron, Enzalutamide, Abiraterone/Cabazitaxel, Carboplatin/Etoposide	Core
HMP26	Science.Chan.2022	mCRPC	NA	0.1	mCRPC	NA	NA	Lupron, Exanlutamide, Docetaxel, Carboplatin	Core
HMP25	Science.Chan.2022	mCRPC	NA	<0.05	mCRPC	NA	NA	Degarelix, Casodex, Carboplatin, Docetaxel	Core
HMP17	Science.Chan.2022	mCRPC-NE	NA	399.24	mCRPC-NE	NA	NA	Degarelix, Bicalutamide, Lu-177 PSMA, Enzalutamide	Core
HMP14	Science.Chan.2022	mCRPC	NA	0.98	mCRPC	NA	NA	Lupron, Docetaxel	Core
HMP11B	Science.Chan.2022	mCRPC	NA	2306	mCRPC	NA	NA	Lupron, Abiraterone, Enzalutamide, Radium-223, Docetaxel, Cabazitaxel, Carboplatin	Core
HMP11A	Science.Chan.2022	mCRPC	NA	729	mCRPC	NA	NA	Lupron, Abiraterone, Enzalutamide, Radium-223, Docetaxel, Cabazitaxel, Carboplatin	Core
ICC1	NatCommun.Wong.2022	ICC/Adjacent	NA	NA	NA	NA	FALSE	FALSE	Core
ICC2	NatCommun.Wong.2022	ICC/Adjacent	NA	NA	NA	NA	FALSE	FALSE	Core
ICC3	NatCommun.Wong.2022	ICC/Adjacent	NA	NA	NA	NA	FALSE	FALSE	Core
ICC4	NatCommun.Wong.2022	ICC/Adjacent	NA	NA	NA	NA	FALSE	FALSE	Core
ICC5	NatCommun.Wong.2022	ICC/Adjacent	NA	NA	NA	NA	FALSE	FALSE	Core
ICC6	NatCommun.Wong.2022	ICC/Adjacent	NA	NA	NA	NA	FALSE	FALSE	Core
ICC7	NatCommun.Wong.2022	ICC/Adjacent	NA	NA	NA	NA	FALSE	FALSE	Core
HP98	Science.Karthaus.2020	Adjacent (INTACT)			Adjacent	NA	FALSE	NA	Core
HP99	Science.Karthaus.2020	Adjacent (INTACT)			Adjacent	NA	FALSE	NA	Core
HP10	Science.Karthaus.2020	Adjacent (INTACT)			Adjacent	NA	FALSE	NA	Core
HP103	Science.Karthaus.2020	Adjacent (INTACT)			Adjacent	NA	FALSE	NA	Core
HP95	Science.Karthaus.2020	Adjacent (ADT)			Adjacent	NA	TRUE	NA	Core
HP96	Science.Karthaus.2020	Adjacent (ADT)			Adjacent	NA	TRUE	NA	Core
HP97	Science.Karthaus.2020	Adjacent (ADT)			Adjacent	NA	TRUE	NA	Core
HP101	Science.Karthaus.2020	Adjacent (ADT)			Adjacent	NA	TRUE	NA	Core
EurUrol.CRPC2	EurUrol.Cheng.2022	NEPC	58	0.04	NEPC	pT3N1M1		Abiraterone, prednisone	Extension
EurUrol.CRPC1	EurUrol.Cheng.2022	CRPC	66	471	CRPC	pT3N1M1		Leuprolide acetate, bicalutamide	Extension
EurUrol.PCa3	EurUrol.Cheng.2022	Primary/Adjacent	61	7	4+3=7	pT2N0M0	FALSE	FALSE	Extension
EurUrol.PCa2	EurUrol.Cheng.2022	Primary/Adjacent	63	7.6	4+3=7	pT2N0M0	FALSE	FALSE	Extension
EurUrol.CRPC3	EurUrol.Cheng.2022	mCRPC	71	26.1	mCRPC	pT3N1M1		Leuprolide acetate	Extension
EurUrol.PCa1	EurUrol.Cheng.2022	Primary	66	10.6	4+3=7	pT2N0M0	FALSE	FALSE	Extension
JExpMed.PCa1	JExpMed.Masetti.2022	Primary/Adjacent			9
JExpMed.PCa2	JExpMed.Masetti.2022	Primary/Adjacent			9
JExpMed.PCa3	JExpMed.Masetti.2022	Primary/Adjacent			9

### Sheet: Table S1-3 Samples
Sample_ID	Donor_ID	Data.sets	Age	Site	PSA	Group	Group2	Group3	Gleason	Gleason_group	Core_or_extension
BMET1-Tumor	BMET1	CancerCell.Kfoury.2021	73	Bone	227.5	CRPC	mCRPC	mCRPC	mCRPC	mCRPC	Core
BMET2-Tumor	BMET2	CancerCell.Kfoury.2021	68	Bone	108.9	CRPC	mCRPC	mCRPC	mCRPC	mCRPC	Core
BMET3-Tumor	BMET3	CancerCell.Kfoury.2021	73	Bone	0.12	CRPC	mCRPC	mCRPC	mCRPC	mCRPC	Core
BMET5-Tumor	BMET5	CancerCell.Kfoury.2021	78	Bone	23.3	CRPC	mCRPC	mCRPC	mCRPC	mCRPC	Core
BMET6-Tumor	BMET6	CancerCell.Kfoury.2021	69	Bone	42.8	CRPC	mCRPC	mCRPC	mCRPC	mCRPC	Core
BMET7-Tumor	BMET7	CancerCell.Kfoury.2021	81	Bone	12.5	CRPC	mCRPC	mCRPC	mCRPC	mCRPC	Core
BMET8-Tumor	BMET8	CancerCell.Kfoury.2021	74	Bone	0.47	CRPC	mCRPC	mCRPC	mCRPC	mCRPC	Core
BMET10-Tumor	BMET10	CancerCell.Kfoury.2021	65	Bone	91.7	CRPC	mCRPC	mCRPC	mCRPC	mCRPC	Core
BMET11-Tumor	BMET11	CancerCell.Kfoury.2021	68	Bone	48.4	CRPC	mCRPC	mCRPC	mCRPC	mCRPC	Core
D17PrPzF_Via	D17	CellRep.Henry.2018	31	Prostate	NA	N	N	N	N	N	Core
D17PrTzF_Via	D17	CellRep.Henry.2018	31	Prostate	NA	N	N	N	N	N	Core
D27PrTzF_Via	D27	CellRep.Henry.2018	25	Prostate	NA	N	N	N	N	N	Core
D27PrPzF_Via	D27	CellRep.Henry.2018	25	Prostate	NA	N	N	N	N	N	Core
D35PrPzF_Via	D35	CellRep.Henry.2018	29	Prostate	NA	N	N	N	N	N	Core
D35PrTzF_Via	D35	CellRep.Henry.2018	29	Prostate	NA	N	N	N	N	N	Core
D6.tumor	D6	CellRep.Tuong.2021	72	Prostate	7.3	Pri	Pri	Pri	3+4=7	7	Core
D6.normal	D6	CellRep.Tuong.2021	72	Prostate	7.3	Adj	Adj	Adj	Adj	Adj	Core
D4.tumor	D4	CellRep.Tuong.2021	58	Prostate	9.9	Pri	Pri	Pri	3+4=7	7	Core
D4.normal	D4	CellRep.Tuong.2021	58	Prostate	9.9	Adj	Adj	Adj	Adj	Adj	Core
D5.tumor	D5	CellRep.Tuong.2021	71	Prostate	16.5	Pri	Pri	Pri	3+4=7	7	Core
D5.normal	D5	CellRep.Tuong.2021	71	Prostate	16.5	Adj	Adj	Adj	Adj	Adj	Core
D9.tumor	D9	CellRep.Tuong.2021	70	Prostate	8.7	Pri	Pri	Pri	3+3=6	6	Core
D9.normal	D9	CellRep.Tuong.2021	70	Prostate	8.7	Adj	Adj	Adj	Adj	Adj	Core
D7.tumor	D7	CellRep.Tuong.2021	74	Prostate	149	Pri	Pri	Pri	5+4=9	9	Core
D7.normal	D7	CellRep.Tuong.2021	74	Prostate	149	Adj	Adj	Adj	Adj	Adj	Core
D11.tumor	D11	CellRep.Tuong.2021	68	Prostate	4.7	Pri	Pri	Pri	3+3=6	6	Core
D11.normal	D11	CellRep.Tuong.2021	68	Prostate	4.7	Adj	Adj	Adj	Adj	Adj	Core
D12.tumor	D12	CellRep.Tuong.2021	67	Prostate	6.35	Pri	Pri	Pri	3+4=7	7	Core
D12.normal	D12	CellRep.Tuong.2021	67	Prostate	6.35	Adj	Adj	Adj	Adj	Adj	Core
D13.tumor	D13	CellRep.Tuong.2021	64	Prostate	3.5	Pri	Pri	Pri	3+3=6	6	Core
D13.normal	D13	CellRep.Tuong.2021	64	Prostate	3.5	Adj	Adj	Adj	Adj	Adj	Core
D14.tumor	D14	CellRep.Tuong.2021	50	Prostate	3.7	Pri	Pri	Pri	4+3=7	7	Core
D14.normal	D14	CellRep.Tuong.2021	50	Prostate	3.7	Adj	Adj	Adj	Adj	Adj	Core
D15.tumor	D15	CellRep.Tuong.2021	67	Prostate	22.2	Pri	Pri	Pri	4+3=7	7	Core
D15.normal	D15	CellRep.Tuong.2021	67	Prostate	22.2	Adj	Adj	Adj	Adj	Adj	Core
GSM4089151.CRPC	GSM4089151	CommunBiol.Dong.2020	82	Prostate	8.88	CRPC	CRPC	CRPC	CRPC	CRPC	Core
GSM4089152.CRPC	GSM4089152	CommunBiol.Dong.2020	82	Prostate	56.53	CRPC	CRPC	NEPC	CRPC-NE	CRPC-NE	Core
GSM4089153.CRPC	GSM4089153	CommunBiol.Dong.2020	86	Prostate	55.16	CRPC	CRPC	CRPC	CRPC	CRPC	Core
GSM4089154.CRPC	GSM4089154	CommunBiol.Dong.2020	78	Prostate	>149	CRPC	CRPC	CRPC	CRPC	CRPC	Core
GSM4711414.CRPC	GSM4711414	CommunBiol.Dong.2020	65	Prostate	15.6	CRPC	CRPC	NEPC	CRPC-NE	CRPC-NE	Core
GSM4711415.CRPC	GSM4711415	CommunBiol.Dong.2020	70	Prostate	72.72	CRPC	CRPC	NEPC	CRPC-NE	CRPC-NE	Core
GSM4556600.Benign	GSM4556600	Elife.Crowley.2020	70	Prostate	NA	BPH	BPH	BPH	BPH	BPH	Core
GSM4556601.Benign	GSM4556601	Elife.Crowley.2020	68	Prostate	NA	BPH	BPH	BPH	BPH	BPH	Core
GSM4556602.Benign	GSM4556602	Elife.Crowley.2020	63	Prostate	NA	Adj	Adj	Adj	Adj	Adj	Core
P1	P1	iScience.Wang.2022	66	LN	8.63	mLN	mHSPC	mHSPC	mLN	mLN	Core
P2	P2	iScience.Wang.2022	65	Prostate	6.39	Pri	mHSPC	NEPC	4+5=9 (NE)	NEPC	Core
P3	P3	iScience.Wang.2022	73	LN	71.64	CRPC	mCRPC	NEPC	mCRPC-NE	mCRPC-NE	Core
P6	P6	iScience.Wang.2022	43	Prostate	147.71	CRPC	mCRPC	NEPC	mCRPC-NE	mCRPC-NE	Core
BPH283PrGF_Via	BPH283	JPathol.Joseph.2021	81	Prostate	NA	BPH	BPH	BPH	BPH	BPH	Core
BPH283PrSF_Via	BPH283	JPathol.Joseph.2021	81	Prostate	NA	BPH	BPH	BPH	BPH	BPH	Core
BPH327PrGF_Via	BPH327	JPathol.Joseph.2021	74	Prostate	NA	BPH	BPH	BPH	BPH	BPH	Core
BPH327PrSF_Via	BPH327	JPathol.Joseph.2021	74	Prostate	NA	BPH	BPH	BPH	BPH	BPH	Core
BPH340PrGF_Via	BPH340	JPathol.Joseph.2021	72	Prostate	NA	BPH	BPH	BPH	BPH	BPH	Core
BPH340PrSF_Via	BPH340	JPathol.Joseph.2021	72	Prostate	NA	BPH	BPH	BPH	BPH	BPH	Core
BPH389PrGF	BPH389	JPathol.Joseph.2021	67	Prostate	NA	BPH	BPH	BPH	BPH	BPH	Core
BPH389PrSF	BPH389	JPathol.Joseph.2021	67	Prostate	NA	BPH	BPH	BPH	BPH	BPH	Core
BPH511PrG_Fcol_3GEX	BPH511	JPathol.Joseph.2021	73	Prostate	NA	BPH	BPH	BPH	BPH	BPH	Core
BPH511PrPUr_Fcol_3GEX	BPH511	JPathol.Joseph.2021	73	Prostate	NA	BPH	BPH	BPH	BPH	BPH	Core
BPH556PrSN_Fcol	BPH556	JPathol.Joseph.2021	71	Prostate	NA	BPH	BPH	BPH	BPH	BPH	Core
BPH556PrGA1_Fcol	BPH556	JPathol.Joseph.2021	71	Prostate	NA	BPH	BPH	BPH	BPH	BPH	Core
BPH556PrGA2_Fcol	BPH556	JPathol.Joseph.2021	71	Prostate	NA	BPH	BPH	BPH	BPH	BPH	Core
D124PrFcol	D124	JPathol.Joseph.2022	18	Prostate	NA	N	N	N	N	N	Core
D124VMFcol	D124	JPathol.Joseph.2022	18	Prostate	NA	N	N	N	N	N	Core
GSM4773521.primary	GSM4773521	MolCancer.Ma.2020	NA	Prostate	NA	Pri	Pri	Pri	3+3=6	6	Core
GSM4773522.primary	GSM4773522	MolCancer.Ma.2020	NA	Prostate	NA	Pri	Pri	Pri	3+4=7	7	Core
PRAD153.Primary	PRAD153	NatCellBiol.Chen.2021.Batch1	81	Prostate	79.44	Pri	Pri	Pri	4+4=8	8	Core
PRAD154.Primary	PRAD154	NatCellBiol.Chen.2021.Batch1	75	Prostate	18.51	Pri	Pri	Pri	5+4=9	9	Core
PRAD155.Primary	PRAD155	NatCellBiol.Chen.2021.Batch1	61	Prostate	7.05	Pri	Pri	Pri	4+5=9	9	Core
PRAD156.Primary	PRAD156	NatCellBiol.Chen.2021.Batch1	72	Prostate	22.57	Pri	Pri	Pri	4+3=7	7	Core
PRAD159.Primary	PRAD159	NatCellBiol.Chen.2021.Batch1	77	Prostate	10.5	Pri	Pri	Pri	4+4=8	8	Core
PRAD162.Primary	PRAD162	NatCellBiol.Chen.2021.Batch1	61	Prostate	336	Pri	Pri	Pri	4+3=7	7	Core
PRAD171.Primary	PRAD171	NatCellBiol.Chen.2021.Batch1	79	Prostate	16	Pri	Pri	Pri	4+5=9	9	Core
PRAD172.Primary	PRAD172	NatCellBiol.Chen.2021.Batch1	79	Prostate	16	Pri	Pri	Pri	4+5=9	9	Core
LNM173.LN	LNM173	NatCellBiol.Chen.2021.Batch1	80	LN	20	mLN	mHSPC	mHSPC	mLN	mLN	Core
PRAD174.Primary	PRAD174	NatCellBiol.Chen.2021.Batch1	76	Prostate	81.09	Pri	Pri	Pri	4+3=7	7	Core
PRAD176.Primary	PRAD176	NatCellBiol.Chen.2021.Batch1	71	Prostate	19	Pri	Pri	Pri	4+3=7	7	Core
PRAD175.Primary	PRAD175	NatCellBiol.Chen.2021.Batch1	72	Prostate	51	Pri	Pri	Pri	4+5=9	9	Core
PRAD177.Primary	PRAD177	NatCellBiol.Chen.2021.Batch1	68	Prostate	14	Pri	Pri	Pri	4+4=8	8	Core
LN_normal_RIGHT	LN_normal_RIGHT	NatCellBiol.Chen.2021.Batch2	64	LN	106.794	LN	N	N	N	N	Core
LN_normal_LEFT	LN_normal_LEFT	NatCellBiol.Chen.2021.Batch2	64	LN	106.794	LN	mHSPC	mHSPC	mLN	mLN	Core
TUMOR	TUMOR	NatCellBiol.Chen.2021.Batch2	64	Prostate	106.794	Pri	Pri	Pri	4+5=9	9	Core
CRPC1	SC002C	NatCellBiol.Chen.2021.Batch3	78	Prostate	88.26	CRPC	CRPC	CRPC	CRPC	CRPC	Core
CRPC2	SC004C	NatCellBiol.Chen.2021.Batch3	73	Prostate	37.67	CRPC	CRPC	CRPC	CRPC	CRPC	Core
CRPC3	SC006C	NatCellBiol.Chen.2021.Batch3	71	Prostate	807.38	CRPC	CRPC	CRPC	CRPC	CRPC	Core
CRPC4	SC003C	NatCellBiol.Chen.2021.Batch3	72	Prostate	2.08	CRPC	CRPC	CRPC	CRPC	CRPC	Core
CRPC5	SC005C	NatCellBiol.Chen.2021.Batch3	71	Prostate	5.433	CRPC	CRPC	CRPC	CRPC	CRPC	Core
Normal.Right	SC009B	NatCellBiol.Chen.2021.Batch3	55	Prostate	1.092	N	N	N	N	N	Core
Malignancy.Right	SC007B	NatCellBiol.Chen.2021.Batch3	77	Prostate	2.795	Pri	Pri	Pri	NA	NA	Core
Indolent.Right	SC008B	NatCellBiol.Chen.2021.Batch3	68	Prostate	0.004	Pri	Pri	Pri	3+3=6	6	Core
Normal.Left	SC009B	NatCellBiol.Chen.2021.Batch3	55	Prostate	1.092	N	N	N	N	N	Core
Malignancy.Left	SC007B	NatCellBiol.Chen.2021.Batch3	77	Prostate	2.795	Pri	Pri	Pri	NA	NA	Core
Indolent.Left	SC008B	NatCellBiol.Chen.2021.Batch3	68	Prostate	0.004	Pri	Pri	Pri	3+3=6	6	Core
GSM5494342	HP1	NatCommun.Hirz.2023	72	Prostate	NA	N	N	N	N	N	Core
GSM5494343	HP2	NatCommun.Hirz.2023	73	Prostate	NA	N	N	N	N	N	Core
GSM5494344	HP3	NatCommun.Hirz.2023	55	Prostate	NA	N	N	N	N	N	Core
GSM5494345	HP4	NatCommun.Hirz.2023	72	Prostate	NA	N	N	N	N	N	Core
GSM5494346	PC1	NatCommun.Hirz.2023	59	Prostate	NA	N	N	N	N	N	Core
GSM5494347	PCA21	NatCommun.Hirz.2023	73	Prostate	NA	Adj	Adj	Adj	Adj	Adj	Core
GSM5494348	PCA21	NatCommun.Hirz.2023	73	Prostate	NA	Pri	Pri	Pri	3+4=7	7	Core
GSM5494349	PCA2	NatCommun.Hirz.2023	57	Prostate	NA	Pri	Pri	Pri	3+4=7	7	Core
GSM5494350	PCA3	NatCommun.Hirz.2023	69	Prostate	NA	Pri	Pri	Pri	3+4=7	7	Core
GSM5494351	PCA3	NatCommun.Hirz.2023	69	Prostate	NA	Adj	Adj	Adj	Adj	Adj	Core
GSM5494352	PCA4	NatCommun.Hirz.2023	71	Prostate	NA	Pri	Pri	Pri	4+5=9	9	Core
GSM5494353	PCA4	NatCommun.Hirz.2023	71	Prostate	NA	Adj	Adj	Adj	Adj	Adj	Core
GSM5494354	PCA5	NatCommun.Hirz.2023	68	Prostate	NA	Pri	Pri	Pri	4+3=7	7	Core
GSM5494355	PCA5	NatCommun.Hirz.2023	68	Prostate	NA	Adj	Adj	Adj	Adj	Adj	Core
GSM5494356	PCA6	NatCommun.Hirz.2023	57	Prostate	NA	Pri	Pri	Pri	3+5=8	8	Core
GSM5494357	PCA6	NatCommun.Hirz.2023	57	Prostate	NA	Adj	Adj	Adj	Adj	Adj	Core
GSM5494358	PCA7	NatCommun.Hirz.2023	53	Prostate	NA	Pri	Pri	Pri	5+5=10	10	Core
GSM5494359	PCA8	NatCommun.Hirz.2023	66	Prostate	NA	Pri	Pri	Pri	4+4=8	8	Core
GSM5494360	PCA9	NatCommun.Hirz.2023	65	Prostate	NA	Pri	Pri	Pri	4+3=7	7	Core
GSM5494361	PCA9	NatCommun.Hirz.2023	65	Prostate	NA	Adj	Adj	Adj	Adj	Adj	Core
GSM5494362	PCA10	NatCommun.Hirz.2023	46	Prostate	NA	Pri	Pri	Pri	3+3=6	6	Core
GSM5494363	PCA11	NatCommun.Hirz.2023	71	Prostate	NA	Pri	Pri	Pri	3+4=7	7	Core
GSM5494364	PCA11	NatCommun.Hirz.2023	71	Prostate	NA	Adj	Adj	Adj	Adj	Adj	Core
GSM5494365	PCA12	NatCommun.Hirz.2023	54	Prostate	NA	Pri	Pri	Pri	3+3=6	6	Core
GSM5494366	PCA12	NatCommun.Hirz.2023	54	Prostate	NA	Adj	Adj	Adj	Adj	Adj	Core
GSM5494367	PCA15	NatCommun.Hirz.2023	71	Prostate	NA	Adj	Adj	Adj	Adj	Adj	Core
GSM5494368	PCA15	NatCommun.Hirz.2023	71	Prostate	NA	Pri	Pri	Pri	4+4=8	8	Core
GSM5494369	PCA16	NatCommun.Hirz.2023	61	Prostate	NA	Pri	Pri	Pri	4+5=9	9	Core
GSM5494370	PCA17	NatCommun.Hirz.2023	65	Prostate	NA	Adj	Adj	Adj	Adj	Adj	Core
GSM5494371	PCA17	NatCommun.Hirz.2023	65	Prostate	NA	Pri	Pri	Pri	3+3=6	6	Core
GSM5494372	PCA18	NatCommun.Hirz.2023	59	Prostate	NA	Adj	Adj	Adj	Adj	Adj	Core
GSM5494373	PCA18	NatCommun.Hirz.2023	59	Prostate	NA	Pri	Pri	Pri	3+3=6	6	Core
GSM5494374	PCA19	NatCommun.Hirz.2023	59	Prostate	NA	Adj	Adj	Adj	Adj	Adj	Core
GSM5494375	PCA19	NatCommun.Hirz.2023	59	Prostate	NA	Pri	Pri	Pri	5+3=8	8	Core
GSM5494376	PCA20	NatCommun.Hirz.2023	61	Prostate	NA	Adj	Adj	Adj	Adj	Adj	Core
GSM5494377	PCA20	NatCommun.Hirz.2023	61	Prostate	NA	Pri	Pri	Pri	3+4=7	7	Core
GSM5494378	PCA22	NatCommun.Hirz.2023	63	Prostate	NA	Adj	Adj	Adj	Adj	Adj	Core
GSM5494379	PCA22	NatCommun.Hirz.2023	63	Prostate	NA	Pri	Pri	Pri	4+5=9	9	Core
GSM5494380	PCA24	NatCommun.Hirz.2023	61	Prostate	NA	Adj	Adj	Adj	Adj	Adj	Core
GSM5494381	PCA24	NatCommun.Hirz.2023	61	Prostate	NA	Adj	Adj	Adj	Adj	Adj	Core
PR5186_T	P4_Song	NatCommun.Song.2022	NA	Prostate	7.6	Pri	Pri	Pri	4+5=9	9	Core
PR5196_T	P5_Song	NatCommun.Song.2022	NA	Prostate	19.6	Pri	Pri	Pri	3+4=7	7	Core
PR5199_T	P6_Song	NatCommun.Song.2022	NA	Prostate	16.5	Pri	Pri	Pri	4+4=8	8	Core
PR5249_N	P7_Song	NatCommun.Song.2022	NA	Prostate	5.2	Adj	Adj	Adj	Adj	Adj	Core
PR5249_T	P7_Song	NatCommun.Song.2022	NA	Prostate	5.2	Pri	Pri	Pri	4+4=8	8	Core
PR5251_N	P8_Song	NatCommun.Song.2022	NA	Prostate	7.7	Adj	Adj	Adj	Adj	Adj	Core
PR5251_T	P8_Song	NatCommun.Song.2022	NA	Prostate	7.7	Pri	Pri	Pri	3+4=7	7	Core
PR5254_N	P9_Song	NatCommun.Song.2022	NA	Prostate	7.8	Adj	Adj	Adj	Adj	Adj	Core
PR5254_T	P9_Song	NatCommun.Song.2022	NA	Prostate	7.8	Pri	Pri	Pri	3+4=7	7	Core
PR5261_N	P10_Song	NatCommun.Song.2022	NA	Prostate	3.89	Adj	Adj	Adj	Adj	Adj	Core
PR5261_T	P10_Song	NatCommun.Song.2022	NA	Prostate	3.89	Pri	Pri	Pri	3+4=7	7	Core
PR5269_T	P11_Song	NatCommun.Song.2022	NA	Prostate	4.1	Pri	Pri	Pri	3+4=7	7	Core
HYW_4701_Tumor	ICC1	NatCommun.Wong.2022	NA	NA	NA	ICC	ICC	ICC	ICC	ICC	Core
HYW_4701_Benign	ICC1	NatCommun.Wong.2022	NA	NA	NA	Adj	Adj	Adj	Adj	Adj	Core
HYW_4847_Tumor	ICC2	NatCommun.Wong.2022	NA	NA	NA	ICC	ICC	ICC	ICC	ICC	Core
HYW_4847_Benign	ICC2	NatCommun.Wong.2022	NA	NA	NA	Adj	Adj	Adj	Adj	Adj	Core
HYW_4880_Tumor	ICC3	NatCommun.Wong.2022	NA	NA	NA	ICC	ICC	ICC	ICC	ICC	Core
HYW_4880_Benign	ICC3	NatCommun.Wong.2022	NA	NA	NA	Adj	Adj	Adj	Adj	Adj	Core
HYW_4881_Tumor	ICC4	NatCommun.Wong.2022	NA	NA	NA	ICC	ICC	ICC	ICC	ICC	Core
HYW_4881_Benign	ICC4	NatCommun.Wong.2022	NA	NA	NA	Adj	Adj	Adj	Adj	Adj	Core
HYW_5386_Tumor	ICC5	NatCommun.Wong.2022	NA	NA	NA	ICC	ICC	ICC	ICC	ICC	Core
HYW_5386_Benign	ICC5	NatCommun.Wong.2022	NA	NA	NA	Adj	Adj	Adj	Adj	Adj	Core
HYW_5742_Benign	ICC6	NatCommun.Wong.2022	NA	NA	NA	Adj	Adj	Adj	Adj	Adj	Core
HYW_5742_Tumor	ICC6	NatCommun.Wong.2022	NA	NA	NA	ICC	ICC	ICC	ICC	ICC	Core
HYW_5755_Benign	ICC7	NatCommun.Wong.2022	NA	NA	NA	Adj	Adj	Adj	Adj	Adj	Core
HYW_5755_Tumor	ICC7	NatCommun.Wong.2022	NA	NA	NA	ICC	ICC	ICC	ICC	ICC	Core
01115149-TC	1115149	NatMed.He.2021	NA	Bone	NA	CRPC	mCRPC	mCRPC	mCRPC	mCRPC	Core
01115578-TA	1115578	NatMed.He.2021	NA	Bone	NA	CRPC	mCRPC	mCRPC	mCRPC	mCRPC	Core
01115655-TC	1115655	NatMed.He.2021	NA	LN	NA	CRPC	mCRPC	mCRPC	mCRPC	mCRPC	Core
01115655-TA	1115655	NatMed.He.2021	NA	LN	NA	CRPC	mCRPC	mCRPC	mCRPC	mCRPC	Core
1115665	1115665	NatMed.He.2021	NA	Bone	NA	CRPC	mCRPC	mCRPC	mCRPC	mCRPC	Core
01115666-TA	1115666	NatMed.He.2021	NA	LN	NA	CRPC	mCRPC	mCRPC	mCRPC	mCRPC	Core
1115680	1115680	NatMed.He.2021	NA	LN	NA	CRPC	mCRPC	mCRPC	mCRPC	mCRPC	Core
1115681	1115681	NatMed.He.2021	NA	LN	NA	CRPC	mCRPC	mCRPC	mCRPC	mCRPC	Core
9171136	9171136	NatMed.He.2021	NA	LN	NA	CRPC	mCRPC	mCRPC	mCRPC	mCRPC	Core
9171111	9171111	NatMed.He.2021	NA	LN	NA	CRPC	mCRPC	mCRPC	mCRPC	mCRPC	Core
9171123	9171123	NatMed.He.2021	NA	LN	NA	CRPC	mCRPC	mCRPC	mCRPC	mCRPC	Core
9171135	9171135	NatMed.He.2021	NA	Liver	NA	CRPC	mCRPC	mCRPC	mCRPC	mCRPC	Core
9171139	9171139	NatMed.He.2021	NA	LN	NA	CRPC	mCRPC	mCRPC	mCRPC	mCRPC	Core
9171144	9171144	NatMed.He.2021	NA	Bone	NA	CRPC	mCRPC	mCRPC	mCRPC	mCRPC	Core
9171146	9171146	NatMed.He.2021	NA	Bone	NA	CRPC	mCRPC	mCRPC	mCRPC	mCRPC	Core
GSM6428952	HMP04	Science.Chan.2022	NA	Liver	0.1	CRPC	mCRPC	NEPC	mCRPC-NE	mCRPC-NE	Core
GSM6428953	HMP05	Science.Chan.2022	NA	Liver	0.15	CRPC	mCRPC	mCRPC	mCRPC	mCRPC	Core
GSM6428954	HMP08	Science.Chan.2022	NA	Mediastinal mass	<0.05	CRPC	mCRPC	mCRPC	mCRPC	mCRPC	Core
GSM6428955	HMP11A	Science.Chan.2022	NA	Brain	729	CRPC	mCRPC	mCRPC	mCRPC	mCRPC	Core
GSM6428956	HMP11B	Science.Chan.2022	NA	Epidural	2306	CRPC	mCRPC	mCRPC	mCRPC	mCRPC	Core
GSM6428957	HMP13	Science.Chan.2022	NA	LN	0.71	CRPC	mCRPC	mCRPC	mCRPC	mCRPC	Core
GSM6428958	HMP14	Science.Chan.2022	NA	LN	0.98	CRPC	mCRPC	mCRPC	mCRPC	mCRPC	Core
GSM6428959	HMP15	Science.Chan.2022	NA	Brain	NA	CRPC	mCRPC	mCRPC	mCRPC	mCRPC	Core
GSM6428960	HMP16	Science.Chan.2022	NA	Liver	34.8	CRPC	mCRPC	NEPC	mCRPC-NE	mCRPC-NE	Core
GSM6428961	HMP17	Science.Chan.2022	NA	Abdomen mass	399.24	CRPC	mCRPC	NEPC	mCRPC-NE	mCRPC-NE	Core
GSM6428962	HMP19	Science.Chan.2022	NA	LN	1419.66	CRPC	mCRPC	mCRPC	mCRPC	mCRPC	Core
GSM6428963	HMP20	Science.Chan.2022	NA	LN	1.35	CRPC	mCRPC	mCRPC	mCRPC	mCRPC	Core
GSM6428964	HMP25	Science.Chan.2022	NA	Liver	<0.05	CRPC	mCRPC	mCRPC	mCRPC	mCRPC	Core
GSM6428965	HMP26	Science.Chan.2022	NA	Liver	0.1	CRPC	mCRPC	mCRPC	mCRPC	mCRPC	Core
TSP8	TSP8	Science.Conde.2022	NA	Prostate	NA	N	N	N	N	N	Core
TSP14	TSP14	Science.Conde.2022	NA	Prostate	NA	N	N	N	N	N	Core
Sample3	HP100	Science.Karthaus.2020	NA	Prostate	NA	Adj	Adj	Adj	Adj	Adj	Core
Sample8	HP101	Science.Karthaus.2020	NA	Prostate	NA	Adj (ADT)	Adj	Adj	Adj	Adj	Core
Sample4	HP103	Science.Karthaus.2020	NA	Prostate	NA	Adj	Adj	Adj	Adj	Adj	Core
Sample5	HP95	Science.Karthaus.2020	NA	Prostate	NA	Adj (ADT)	Adj	Adj	Adj	Adj	Core
Sample6	HP96	Science.Karthaus.2020	NA	Prostate	NA	Adj (ADT)	Adj	Adj	Adj	Adj	Core
Sample7	HP97	Science.Karthaus.2020	NA	Prostate	NA	Adj (ADT)	Adj	Adj	Adj	Adj	Core
Sample1	HP98	Science.Karthaus.2020	NA	Prostate	NA	Adj	Adj	Adj	Adj	Adj	Core
Sample2	HP99	Science.Karthaus.2020	NA	Prostate	NA	Adj	Adj	Adj	Adj	Adj	Core
SRR13644607	EurUrol.CRPC2	EurUrol.Cheng.2022	58	Prostate	0.04	CRPC	CRPC	NEPC	NEPC	NEPC	Extension
SRR13644608	EurUrol.CRPC2	EurUrol.Cheng.2022	58	Prostate	0.04	CRPC	CRPC	NEPC	NEPC	NEPC	Extension
SRR13644609	EurUrol.CRPC1	EurUrol.Cheng.2022	66	Prostate	471	CRPC	CRPC	CRPC	CRPC	CRPC	Extension
SRR13644610	EurUrol.PCa3	EurUrol.Cheng.2022	61	Prostate	7	Pri	Pri	Pri	4+3=7	7	Extension
SRR13644611	EurUrol.PCa3	EurUrol.Cheng.2022	61	Prostate	7	Adj	Adj	Adj	Adj	Adj	Extension
SRR13644612	EurUrol.PCa2	EurUrol.Cheng.2022	63	Prostate	7.6	Pri	Pri	Pri	4+3=7	7	Extension
SRR13644613	EurUrol.PCa2	EurUrol.Cheng.2022	63	Prostate	7.6	Adj	Adj	Adj	Adj	Adj	Extension
SRR13644614	EurUrol.PCa2	EurUrol.Cheng.2022	63	Prostate	7.6	Adj	Adj	Adj	Adj	Adj	Extension
SRR13644615	EurUrol.CRPC3	EurUrol.Cheng.2022	71	Pelvic side wall	26.1	CRPC	mCRPC	mCRPC	mCRPC	mCRPC	Extension
SRR13644616	EurUrol.PCa1	EurUrol.Cheng.2022	66	Prostate	10.6	Pri	Pri	Pri	4+3=7	7	Extension
SRR13644617	EurUrol.PCa1	EurUrol.Cheng.2022	66	Prostate	10.6	Pri	Pri	Pri	4+3=7	7	Extension
GSM4658185	JExpMed.PCa1	JExpMed.Masetti.2022		Prostate		Adj	Adj	Adj	Adj	Adj	Extension
GSM4658186	JExpMed.PCa1	JExpMed.Masetti.2022		Prostate		Pri	Pri	Pri	9	9	Extension
GSM4658187	JExpMed.PCa2	JExpMed.Masetti.2022		Prostate		Adj	Adj	Adj	Adj	Adj	Extension
GSM4658188	JExpMed.PCa2	JExpMed.Masetti.2022		Prostate		Pri	Pri	Pri	9	9	Extension
GSM4658189	JExpMed.PCa3	JExpMed.Masetti.2022		Prostate		Adj	Adj	Adj	Adj	Adj	Extension
GSM4658190	JExpMed.PCa3	JExpMed.Masetti.2022		Prostate		Pri	Pri	Pri	9	9	Extension
